# Receptor tyrosine kinase inhibition leads to regression of acral melanoma by targeting the tumor microenvironment

**DOI:** 10.1101/2024.06.15.599116

**Authors:** Eric A. Smith, Rachel L. Belote, Nelly M. Cruz, Tarek E. Moustafa, Carly A. Becker, Amanda Jiang, Shukran Alizada, Tsz Yin Chan, Tori A. Seasor, Michael Balatico, Emilio Cortes-Sanchez, David H. Lum, John R. Hyngstrom, Hanlin Zeng, Dekker C. Deacon, Allie H. Grossmann, Richard M. White, Thomas A. Zangle, Robert L. Judson-Torres

## Abstract

Acral melanoma (AM) is an aggressive melanoma variant that arises from palmar, plantar, and nail unit melanocytes. Compared to non-acral cutaneous melanoma (CM), AM is biologically distinct, has an equal incidence across genetic ancestries, typically presents in advanced stage disease, is less responsive to therapy, and has an overall worse prognosis. Independent analysis of published genomic and transcriptomic sequencing identified that receptor tyrosine kinase (RTK) ligands and adapter proteins are frequently amplified, translocated, and/or overexpressed in AM. To target these unique genetic changes, a zebrafish acral melanoma model was exposed to a panel of narrow and broad spectrum multi-RTK inhibitors, revealing that dual FGFR/VEGFR inhibitors decrease acral-analogous melanocyte proliferation and migration. The potent pan-FGFR/VEGFR inhibitor, Lenvatinib, uniformly induces tumor regression in AM patient-derived xenograft (PDX) tumors but only slows tumor growth in CM models. Unlike other multi-RTK inhibitors, Lenvatinib is not directly cytotoxic to dissociated AM PDX tumor cells and instead disrupts tumor architecture and vascular networks. Considering the great difficulty in establishing AM cell culture lines, these findings suggest that AM may be more sensitive to microenvironment perturbations than CM. In conclusion, dual FGFR/VEGFR inhibition may be a viable therapeutic strategy that targets the unique biology of AM.
