## Supplemental Data 3 for "Receptor tyrosine kinase inhibition leads to regression of acral melanoma by targeting the tumor microenvironment": Supplemental Data 3 Clinical Drift Scores.xlsx

### Sheet: Grading Criteria
Histologic Drift Score from Clinical Tumor
Clinical Tumor	None (Score 0)	Minimal (Score 1)	Mild (Score 2)	Moderate (Score 3)	Marked (Score 4)
List cytology and architecture features in order of prevalence. Use 'and' to denote nearly equal or equal prevalence [eg epithelioid and spindled cells, giant cells]	Identical to clinical tumor	Notable changes in pigment, vascularity, stroma, and necrosis that could be due to sampling. Due to small sample area of PDX tumors, shifts between Nodular/Alveolar and Fascicular/Storiform are considered minimal changes	1) Partial shift in cytology (e.g. "epithelioid" clinical tumor becoming a mixture of "epithelioid, spindled cells"), or 2) partial change to an architecture not represented in clinical tumor (e.g. "nodular" becoming "nodular and nested"), or 3) the second or later clinical cytology/architecture becomes predominate ("epitheliod, spindle cell" becomes "spindle cell, epithelioid"). Due to small sam…	1) At least partial shift in cytology AND architecture. 2) Complete shift in cytology (predominate epithelioid becoming pure spindled cell). 3) Complete shift in architecture not seen in original tumor (predominate nodular becoming pure sheets)	Tumor is unrecognizable compared to clinical tumor (e.g. pure epithelioid tumor becoming pleomorphic)
Example:
The clinical tumor is mostly nested but there are small regions of nodular and rare sheet architecture. Cytology is primarily epithelioid with occasional small blue cells
PDX ID	Architecture in order of prevalence	Melanocyte Morphology in order of prevalence
SP.ClinicalTumor.1	Nested, nodular, sheets	epithelioid, small blue cells
The second PDX passage tumor is has a pure nodular architecture and pure epithelioid architecture
PDX ID	Architecture in order of prevalence	Melanocyte Morphology in order of prevalence	Clinical Drift Score
PDX1.P2.Tx	Nodular	Epithelioid	2
The fourth PDX passage tumor is has an equal mixture of sheets and nodular architecture. The predominate cytology is small blue cells with a smaller population of spindle cells
PDX ID	Architecture in order of prevalence	Melanocyte Morphology in order of prevalence	Clinical Drift Score
PDX1.P4.Tx	Nodular and sheets	Small blue cells, spindle cells	3

### Sheet: Development Read, Pathologist 1
	Clinical Slides		Low Passage PDX			High Passage PDX
PDX ID	Clinical architecture in order of prevalence	Clinical melanocyte morphology in order of prevalence	Architecture in order of prevalence	Melanocyte Morphology in order of prevalence	Low Passage Drift Score	Architecture in order of prevalence	Melanocyte Morphology in order of prevalence	Low Passage Drift Score
HCI-CM002	sheets to alveolar	epithelioid	nodular to sheets	epithelioid	2
HCI-CM004	nodular, sheets	epithelioid	sheets	epithelioid	2	sheets	epithelioid	2
HCI-CM005	Nodular and lymphoepitheliod	epithelioid, spindled	trabecular, watersilk, sheets	spindled, epithelioid, clear cell	3	fascicular, storiform	spindled	4
HCI-CM019	sheets, nodules	epithelioid				nested, sheets, alveolar	epithelioid	2
HCI-ASM020	sheets	epithelioid	nested	epithelioid	0	sheets	epithelioid, small blue cell	2
HCI-ASM021	nested, sheets, trabeculae	epithelioid, spindled				nested	epithelioid	1
HCIMTG053	nodular, sheets	epithelioid, giant cells	nodular, alveolar	epithelioid, rhabdoid, giant cell	1	nested	epithelioid	1
HCI-ASM084	nested, nodular	epithelioid, giant cells	nested	epithelioid	1	nested	epithelioid	1
HCI-AM085	storiform to alveolar	spindled, epithelioid	trabecular	spindled	1	nodular, fascicular	spindled	2
HCI-AM086	alveolar to nested	epitheliod, clear cell	nodular, nested	clear cell, giant cell	3	nodular, nested	pleomorphic: spindled cell, clear cell, giant cells	3
HCI-AM087	alveolar to nested	epitheliod	nested	epithelioid	2	nested, nodular	epithelioid	2
HCI-AM088	sheets, nested, alveolar	epithelioid, small blue cells	nodular	epithelioid	2	nodular, sheets	epithelioid, small blue cell	2
HCI-AM090	nodular, trabecular	epithelioid, spindled	nodular	epithelioid to spindled	0	nested and storiform	epitheloid, spindled	3
HCI-ASM91	sheets, fascicles, nodules, nested	small blue cells, spindled, epithelioid	sheets	small blue cell	1
HCI-AM092	nests, sheets	epithelioid, plasmacytoid
HCI-AM093	nested	epithelioid

### Sheet: Validation Read, Pathologist 2
	Clinical Slides		Low Passage PDX			High Passage PDX
PDX ID	Clinical architecture in order of prevalence	Clinical melanocyte morphology in order of prevalence	Architecture in order of prevalence	Melanocyte Morphology in order of prevalence	Low Passage Drift Score	Architecture in order of prevalence	Melanocyte Morphology in order of prevalence	Low Passage Drift Score
HCI-CM002	sheets	epitheioid	sheets	epithelioid (not as high grade in appearance)	1	sheets, fasicles	epithelioid, spindled	2
HCI-CM004	sheets	epithelioid, spindled	sheets	epithelioid, plasmacytoid	2	sheets	epithelioid, spindled	1
HCI-CM005	sheets	pleomorphic nuclei, epithelioid, spindled	cords	spindled, epithelioid pleomorphic nuclei	3	fascicles	spindled, epithelioid	3
HCI-CM019	Sheets with geographic necrosis, nested	epithelioid, plasmacytoid				sheets with geographic necrosis	plasmacytoid	1
HCI-ASM020	sheets	small round blue cells, epithelioid	sheets	epithelioid and small round blue cell	0	sheets	epithelioid	2
HCI-ASM021	fascicles, sheets	spindled, epithelioid				sheets, nests	epithelioid and plasmacytoid	4
HCIMTG053	sheets and nests	giant cells with pleomorphic nuclei	nests, sheets	epithelioid and plasmacytoid with predominantly monomorphic nuclei, rare pleomorphic nuclei	3	sheets	epithelioid with monomorphic nuclei	3
HCI-ASM084	sheets	epithelioid and plasmacytoid, monomorphic, pleomorphic (intranuclear inclusions)	nests	plasmacytoid, monomorphic, rare pleomorphic (intranuclear inclusions)	2	nests	plasmacytoid, monomorphic, rare pleomorphic (intranuclear inclusions)	2
HCI-AM085	storiform, fascicles	epithelioid and spindled	storiform, fascicles	spindled and epithelioid	0	storiform, fascicles	spindled and epithelioid	0
HCI-AM086	nests	epithelioid	nests	epithelioid with increased pleomorphism	2	nests, fascicles	spindled monomorphic appearance	3
HCI-AM087	nests, sheets	plasmacytoid, pleomorphic muclei	sheets, nests, fascicles	epithelioid, spindled	3	nests, sheets	pleomorphic, plasmacytoid	2
HCI-AM088	sheets, nests with central necrosis	epithelioid, small round blue cells	nests with central necrosis	small round blue cells and epithelioid	2	sheets	small round blue cells	3
HCI-AM090	nests, sheets, fascicles	plasmacytoid, spindled	nests and fascicles associated with necrosis	plasmacytoid and spindled	2	nests and fascicles associated with necrosis	plasmacytoid and spindled	2
HCI-ASM91	sheets, nests, fascicles	epithelioid and small round blue cell, spindled associated with some pigment	sheets	small round blue cells and epithelioid and plasmacytoid	3	sheets	small round blue cell and epithelioid and plasmacytoid	3
HCI-AM092	nests, sheets	epithelioid, plasmacytoid
HCI-AM093	nests	epithelioid with moderate nuclear size variation and abundant associated pigment	nests	plasmacytoid, epithelioid with moderate nuclear size variation and abundant associated pigment and necrosis	2

### Sheet: Validation Read, Pathologist 3
	Clinical Slides		Low Passage PDX			High Passage PDX
PDX ID	Clinical architecture in order of prevalence	Clinical melanocyte morphology in order of prevalence	Architecture in order of prevalence	Melanocyte Morphology in order of prevalence	Low Passage Drift Score	Architecture in order of prevalence	Melanocyte Morphology in order of prevalence	Low Passage Drift Score
HCI-CM002	Sheets	Epithelioid	Sheets	Epithelioid	1
HCI-CM004	Sheets	Epithelioid	Vaguely nested	Epithelioid	2	Sheets	Epithelioid	1
HCI-CM005	Nodular, sheets	Plump spindled, epithelioid	Sheets	Plump spindled	2	Sheets	Plump spindled	2
HCI-CM019	Diffuse sheets with geographic necrosis	Epithelioid with moderate cytoplasm	Diffuse sheets	Epithelioid with moderate cytoplasm	1	Diffuse sheets with abundant necrosis	Epithelioid with moderate cytoplasm	1
HCI-ASM020	Diffuse sheets	Epithelioid	Diffuse sheets	Epithelioid	1	Diffuse sheets	Epithelioid	1
HCI-ASM021	Diffuse	Epithelioid, spindled				Diffuse sheets	Epithelioid	2
HCIMTG053	Diffuse sheets, vaguely nodular	Epithelioid and highly pleomorphic	Sheets and nested	Epithelioid with mild pleomorphism	3	Diffuse sheets	Epithelioid with mild pleomorphism	3
HCI-ASM084	Nodular	Epithelioid	Nested	Epithelioid	2	Nested	Epithelioid	2
HCI-AM085	Sheets	Epithelioid, spindled	Sheets	Epithelioid, spindled	1	Sheets	Epithelioid, spindled	1
HCI-AM086	Nested sheets	Epithelioid alveolar	Nested sheets	Pleomorphic	2	Nested sheets	Epithelioid mildly pleomorphic	2
HCI-AM087	Nodular with septae	Epithelioid, pleomorphic, spindled	Sheets	Plump spindled	3	Sheets	Spindled	3
HCI-AM088	Nodular	Epithelioid and molded	Nodular	Epithelioid	2	Nodular	Epithelioid	2
HCI-AM090	Sheets, nested	Epithelioid, spindled	Nested	Epithelioid, spindled	2	Nested	Epithelioid, spindled	2
HCI-ASM91	Nodular, nested	Epithelioid	Nodular sheets	Epithelioid	1	Diffuse sheets	epithelioid	2
HCI-AM092	Nested, nodular	Epithelioid	Nested, nodular	Epithelioid with necrosis	1
HCI-AM093	Sheets	Epithelioid and highly pigmented	Sheets	Epithelioid and highly pigmented	1

### Sheet: Low Passage Drift Scores
Low Passage Clinical Drift
PDX ID	Development (Pathologist 1)	Validation 1 (Pathologist 2)	Validation 2 (Pathologist 3)	Concordant calls? (3path)	Concordant calls within 1 score of average (3path)	Validation concordant calls	Validation concordant calls within 1 score
HCI-CM002	2	1	1	n	y	y	y
HCI-CM004	2	2	2	y	y	y	y
HCI-CM005	3	3	2	n	y	n	y
HCI-CM019			1
HCI-ASM020	0	0	1	n	y	n	y
HCI-ASM021
HCIMTG053	1	3	3	n	n	y	y
HCI-ASM084	1	2	2	n	y	y	y
HCI-AM085	1	0	1	n	y	n	y
HCI-AM086	3	2	2	n	y	y	y
HCI-AM087	2	3	3	n	y	y	y
HCI-AM088	2	2	2	y	y	y	y
HCI-AM090	0	2	2	n	n	y	y
HCI-ASM91	1	3	1	n	n	n	n
HCI-AM092			1
HCI-AM093		2	1	n	y	n	y

### Sheet: High Passage Drift Scores
High Passage Clinical Drift
PDX ID	Development (Pathologist 1)	Validation 1 (Pathologist 2)	Validation 2 (Pathologist 3)	Concordant calls (3 path)?	Concordant calls within 1 score of average (3 path)	Validation concordant calls	Validation concordant calls within 1 score
HCI-CM002		2
HCI-CM004	2	1	1	n	y	y	y
HCI-CM005	4	3	2	n	y	n	y
HCI-CM019	2	1	1	n	y	y	y
HCI-ASM020	2	2	1	y	y	y	y
HCI-ASM021	1	4	2	n	n	n	n
HCIMTG053	1	3	3	n	n	y	y
HCI-ASM084	1	2	2	n	y	y	y
HCI-AM085	2	0	1	n	y	n	y
HCI-AM086	3	3	2	n	y	n	y
HCI-AM087	2	2	3	n	y	n	y
HCI-AM088	2	3	2	n	y	n	y
HCI-AM090	3	2	2	n	y	y	y
HCI-ASM91		3	2			n	y
HCI-AM092
HCI-AM093

### Sheet: Low to High Passage change
PDX ID	Low passage pathologist 2	Low passage pathologist 3	Low passage average	High passage pathologist 2	High passage pathologist 3	High passage average		Low passage <1	Low passage 1 to <2	Low passage 2 to <3	Low passage 3 to <4	Low passage 4	High passage <1	High passage 1 to <2	High passage 2 to <3	High passage 3 to <4	High passage 4
HCI-CM002	1	1	1	2		2	Number	3	4	7	2	0	1	3	8	2	0
HCI-CM004	2	2	2	1	1	1	total tumors	16					14
HCI-CM005	3	2	2.5	3	2	2.5	Percentage	18.75	25	43.75	12.5	0	7.14286	21.4286	57.1429	14.2857	0
HCI-CM019		1	1	1	1	1
HCI-ASM020	0	1	0.5	2	1	1.5
HCI-ASM021				4	2	3
HCIMTG053	3	3	3	3	3	3
HCI-ASM084	2	2	2	2	2	2
HCI-AM085	0	1	0.5	0	1	0.5
HCI-AM086	2	2	2	3	2	2.5
HCI-AM087	3	3	3	2	3	2.5
HCI-AM088	2	2	2	3	2	2.5
HCI-AM090	2	2	2	2	2	2
HCI-ASM91	3	1	2	3	2	2.5
HCI-AM092		1	1
HCI-AM093	2	1	1.5
