## Supplementary material for "Receptor tyrosine kinase inhibition leads to regression of acral melanoma by targeting the tumor microenvironment": Table S2: Table S2 Drug dosing.xlsx

### Sheet: Sheet1
Supplier	Item	Cat#					Treatment	Vehicle	Stock [ ]	Dose	Schedule
MedChem	Alpelisib	HY-15244					Alpelisib	0.5% methylcellulose + 0.5% Tween-80	6 mg/ml	30 mg/kg	PO, daily
MedChem	ANA-12	HY-12497					ANA12	10% DMSO + 20% HBCD	0.2 mg/ml	1 mg/kg	IP, daily
MedChem	Barasertib-HQPA	HY-10126					Barasertib	10% DMSO + Corn Oil	10 mg/ml	50 mg/kg	IP, 4x/week
MedChem	Dacomitinib	HY-13272					Dacomitinib	10% DMSO + 20%HBCD	2 mg/ml	10 mg/kg	PO, daily
MedChem	Lapatinib	HY-50898					Lapatinib	20% HBCD	20 mg/ml	100 mg/kg	PO, daily
MedChem	Lenvatinib	HY-10981					Lenvatinib	0.5% methylcellulose, 0.5% Tween-80	10 mg/ml	50 mg/kg	PO, daily
SelleckChem	NU7441	S2638					NU7441	20% DMSO + 10% Koliphor/10% HBCD	2 mg/ml	10 mg/kg	IP, 5x/week
SelleckChem	Olaparib	S1060					Olaparib	20% DMSO + 20% HBCD	20 mg/ml	100 mg/kg	IP, daily
MedChem	Sunitinib Malate	HY-10255					Olaparib & ANA12	20% DMSO + 20% HBCD	20 mg/ml & 0.2 mg/ml	100 mg/kg & 1 mg/kg	IP, daily
							Olaparib & Dacomitinib	20% DMSO + 20% HBCD	20 mg/ml & 2 mg/ml	100 mg/kg & 100 mg/kg	IP, daily& PO, daily
							Olaparib & Lapatinib	20% DMSO + 20% HBCD & 20% HBCD	20 mg/ml & 20mg/ml	100 mg/kg & 100 mg/kg	IP, daily & PO, daily
							Sunitinib	0.5% methylcellulose + 0.5% Tween-80	8 mg/ml	40 mg/kg	PO, daily
